# Tracing Neanderthal ancestry patterns through successive population expansions in Europe

**DOI:** 10.64898/2026.02.20.706963

**Authors:** Alexandros Tsoupas, Claudio S. Quilodrán, Jérémy Rio, Mathias Currat

## Abstract

During their expansion out of Africa, modern humans interbred with Neanderthals, leading to the introgression of Neanderthal DNA into their genomes. This initial dispersal created, in Europe, a Southeast–to–Northwest gradient of Neanderthal ancestry in European populations, which was preserved through later Neolithic migration. Here, we investigate the population dynamics that created and maintained this gradient across two successive expansions. We developed a three-population layered simulation framework to track the spatiotemporal evolution of Neanderthal ancestry under a model of interactions between Neanderthals, Palaeolithic hunter-gatherers, and Neolithic farmers. Our results indicate that the Neanderthal ancestry cline was shaped by the direction of the early hunter-gatherer expansion, the northern limit of the Neanderthal range, and strong reproductive isolation between lineages. We estimated that admixture between hunter-gatherers and Neolithic populations was an order of magnitude higher than that between Neanderthals and modern humans. These findings demonstrate how spatiotemporal analyses of ancient DNA provide insights into the dynamics and interactions of ancestral populations.
