## Supplementary material for "Tracing Neanderthal ancestry patterns through successive population expansions in Europe": data S2

### Sheet: Supplementary_file_2
Sample_name	Population_group	Latitude	Longitude	Distance_from_expansion_source_in_km	Mean_sample_age_YBP	Simulated_generation	Simulated_period	Mean_Neanderthal_ancestry
HG1	HG	50.26	4.28	3342.79	35208	1392	NA	0.0340657
HG2	HG	45.192	23.754	1910.36	34415	1423	NA	0.0278104
HG3	HG	48.41	15.59	2573.71	30950	1562	NA	0.027237
HG4	HG	48.41	15.59	2573.71	30850	1566	NA	0.0248697
HG5	HG	48.53	16.39	2543.07	30800	1568	NA	0.0354986
HG6	HG	48.53	16.39	2543.07	30350	1586	NA	0.0371959
HG7	HG	48.53	16.39	2543.07	29800	1608	NA	0.0211048
HG8	HG	43.26	-3.45	3611.95	18775	2049	NA	0.0285418
HG9	HG	45.54	11.01	2639.83	16736	2131	NA	0.025578
HG10	HG	37.4833	33.0333	836.316	15411	2184	NA	0.0199911
HG11	HG	50.446	5.008	3309.74	15077	2197	NA	0.0279634
HG12	HG	46.15	12.21	2601.56	14021	2239	NA	0.0255216
HG13	HG	47.1	6.87	3001.31	13698	2252	NA	0.0209699
HG14	HG	47.21	6.45	3034.96	13027	2279	NA	0.031694
HG15	HG	42.0853	1.60168	3180.55	13015	2279	NA	0.031741
HG16	HG	41.96	13.54	2259.8	11868	2325	NA	0.0285457
HG17	HG	44.5959	22.0106	1932.75	11198	2352	NA	0.0283625
HG18	HG	44.5959	22.0106	1932.75	10835	2367	NA	0.0184844
HG19	HG	44.5959	22.0106	1932.75	10805	2368	NA	0.0185561
HG20	HG	44.5959	22.0106	1932.75	10785	2369	NA	0.0232604
HG21	HG	41.96	13.54	2259.8	10706	2372	NA	0.0239355
HG22	HG	44.5959	22.0106	1932.75	10530	2379	NA	0.0229129
HG23	HG	44.5959	22.0106	1932.75	10333	2387	NA	0.0200115
HG24	HG	51.2817	-2.76575	3834.4	10280	2389	NA	0.0266365
FA1	FA	37.75	32.8667	288.95	10190	2392	C	0.0204169
HG25	HG	47.91	5.43	3139.61	10134	2395	NA	0.0252425
FA2	FA	37.7519	32.8649	289.157	10078	2397	C	0.0201468
HG26	HG	44.5959	22.0106	1932.75	10038	2398	NA	0.0235895
HG27	HG	44.5959	22.0106	1932.75	9993	2400	NA	0.0282941
FA3	FA	37.75	32.8667	288.95	9900	2404	C	0.0182381
HG28	HG	51.6325	-4.6929	3972.47	9580	2417	NA	0.0214192
HG29	HG	44.5959	22.0106	1932.75	9500	2420	NA	0.0195018
HG30	HG	58.064	7.7437	3707.83	9364	2425	NA	0.0233264
HG31	HG	44.517	22.722	1892.43	9361	2426	NA	0.0338914
HG32	HG	56.2833	25.1333	3002.14	9218	2431	NA	0.0218131
HG33	HG	57.285	17.971	3275.65	9144	2434	NA	0.0189757
HG34	HG	42.7344	-7.03054	3889.22	9109	2436	NA	0.0265743
HG35	HG	41.96	13.54	2259.8	9086	2437	NA	0.0237022
HG37	HG	45.77	0.33	3396.78	9050	2438	NA	0.0314774
HG36	HG	42.9672	16.7072	2104.72	9056	2438	NA	0.0220471
HG38	HG	44.6261	22.6058	1907.64	9025	2439	NA	0.0262036
HG39	HG	44.6261	22.6058	1907.64	8927	2443	NA	0.0271128
HG40	HG	57.285	17.971	3275.65	8895	2444	NA	0.0200476
HG41	HG	44.6403	22.3033	1922.91	8838	2446	NA	0.0204498
HG42	HG	48.9142	33.7649	2101.84	8832	2447	NA	0.0277737
HG43	HG	44.6261	22.6058	1907.64	8819.5	2447	NA	0.0193823
HG44	HG	57.792	18.538	3309.14	8771	2449	NA	0.0246931
HG45	HG	44.6403	22.3033	1922.91	8763	2449	NA	0.0241338
HG46	HG	44.5337	22.0503	1925.33	8740	2450	NA	0.0230389
HG47	HG	44.517	22.722	1892.43	8704	2452	NA	0.0239193
HG48	HG	44.517	22.722	1892.43	8618	2455	NA	0.0231176
HG49	HG	51.3	12.07	2979.08	8600	2456	NA	0.0227648
HG50	HG	44.6261	22.6058	1907.64	8600	2456	NA	0.0200457
HG52	HG	56.2833	25.1333	3002.14	8489	2460	NA	0.0205834
HG51	HG	44.5337	22.0503	1925.33	8502	2460	NA	0.0226672
HG53	HG	44.5337	22.0503	1925.33	8453.25	2462	NA	0.0186962
HG54	HG	44.5337	22.0503	1925.33	8363	2465	NA	0.0252499
HG55	HG	56.2833	25.1333	3002.14	8316	2467	NA	0.0256185
FA4	FA	39.4886	20.9177	1343.27	8316	2467	C	0.0148626
FA5	FA	40.3037	29.57	667.642	8300	2468	C	0.0199195
HG56	HG	55.768	22.417	3005.37	8276	2469	NA	0.0269098
FA6	FA	40.3037	29.5828	666.713	8275	2469	C	0.0179906
FA7	FA	40.3037	29.57	667.642	8247.5	2470	C	0.0167433
FA8	FA	40.3037	29.57	667.642	8205	2472	C	0.0194933
HG57	HG	44.6403	22.3033	1922.91	8156	2474	NA	0.0281592
HG58	HG	44.6403	22.3033	1922.91	8115	2475	NA	0.0235631
HG59	HG	44.6403	22.3033	1922.91	8088	2476	NA	0.0163051
FA9	FA	40.3037	29.57	667.642	8100.33	2476	C	0.0169517
FA10	FA	40.3025	29.5817	666.722	8073.67	2477	B	0.0172358
HG60	HG	44.6403	22.3033	1922.91	8058	2478	NA	0.0220869
HG61	HG	49.81	6.4	3188.1	8025	2479	NA	0.0215771
HG62	HG	44.5744	22.0191	1930.44	8000.5	2480	NA	0.0182122
HG63	HG	44.5337	22.0503	1925.33	8000	2480	NA	0.0266348
HG64	HG	56.2833	25.1333	3002.14	7970	2481	NA	0.0228435
FA11	FA	41.96	13.54	1997.04	7981	2481	B	0.0190738
HG65	HG	56.2833	25.1333	3002.14	7958	2482	NA	0.0250025
FA12	FA	40.3037	29.57	667.642	7928	2483	B	0.0166609
HG66	HG	44.5959	22.0106	1932.75	7901	2484	NA	0.0183983
FA13	FA	42.1	25.75	1044.06	7900	2484	B	0.0206822
HG67	HG	44.5337	22.0503	1925.33	7867	2485	NA	0.0186661
FA16	FA	43.589	16.648	1790.56	7863	2485	B	0.0218176
FA15	FA	40.26	29.65	659.324	7870	2485	B	0.0205906
FA14	FA	36.6383	22.3825	1210.98	7883	2485	B	0.0159309
HG68	HG	42.911	-5.3778	3758.86	7858	2486	NA	0.0302141
HG69	HG	44.5337	22.0503	1925.33	7813	2487	NA	0.0287938
FA17	FA	43.589	16.648	1790.56	7834	2487	B	0.0228319
HG71	HG	44.5337	22.0503	1925.33	7803	2488	NA	0.0232538
FA18	FA	43.589	16.648	1790.56	7800	2488	B	0.0144322
HG70	HG	42.911	-5.3778	3758.86	7811	2488	NA	0.0274091
FA19	FA	41.9	21.35	1367.55	7792	2488	B	0.0187112
FA20	FA	41.96	13.54	1997.04	7716	2491	B	0.0204999
HG72	HG	58.535	15.046	3483.49	7710	2492	NA	0.0218095
FA21	FA	41.96	13.54	1997.04	7708	2492	B	0.019965
HG73	HG	58.535	15.046	3483.49	7686	2493	NA	0.0255543
HG74	HG	56.2833	25.1333	3002.14	7673.5	2493	NA	0.026697
FA22	FA	46.2086	18.7	1758.23	7687	2493	B	0.01663
FA23	FA	45.3388	18.6989	1712.85	7681	2493	B	0.0204304
HG75	HG	44.0272	25.3925	1733.36	7670	2493	NA	0.0189052
HG77	HG	56.2833	25.1333	3002.14	7646	2494	NA	0.0224712
HG76	HG	47.93	21.2	2271.75	7661	2494	NA	0.018778
HG79	HG	58.535	15.046	3483.49	7624	2495	NA	0.0214443
HG78	HG	56.2833	25.1333	3002.14	7637	2495	NA	0.027691
FA24	FA	41.96	13.54	1997.04	7628	2495	B	0.0188403
FA25	FA	42.02	25.6	1050.56	7617	2495	B	0.0259913
HG80	HG	58.535	15.046	3483.49	7598	2496	NA	0.0237156
FA29	FA	47.5592	20.7212	1713.12	7599	2496	B	0.0181949
FA30	FA	47.3187	21.5274	1648.99	7591	2496	B	0.0164619
FA27	FA	45.993	18.5813	1754.63	7600	2496	B	0.0266381
FA28	FA	44.4864	21.0761	1503.19	7600	2496	B	0.0280018
FA26	FA	42.1	25.75	1044.06	7610	2496	B	0.0222704
HG81	HG	58.535	15.046	3483.49	7564	2497	NA	0.0211297
FA32	FA	47.1916	20.4023	1707.89	7564	2497	B	0.0186957
FA31	FA	46.2086	18.7	1758.23	7567	2497	B	0.0195538
FA33	FA	46.2086	18.7	1758.23	7558	2498	B	0.021801
FA35	FA	43.3514	16.4618	1797.2	7545	2498	B	0.0196314
FA34	FA	43.98	26.4	1120.95	7550	2498	B	0.0204911
FA36	FA	43.1609	25.8834	1097.95	7503	2500	B	0.0141993
FA37	FA	41.96	13.54	1997.04	7481	2501	B	0.0211707
HG82	HG	56.2833	25.1333	3002.14	7441	2502	NA	0.0224995
FA38	FA	44.9	19.75	1617.29	7424	2503	B	0.0159442
HG83	HG	56.2833	25.1333	3002.14	7369.5	2505	NA	0.0236937
FA39	FA	44.2667	23.9	1298.86	7371	2505	B	0.0177685
FA42	FA	48.9142	33.7649	1336.17	7350	2506	B	0.0200881
FA43	FA	47.7813	20.5826	1736.45	7350	2506	B	0.0210444
FA40	FA	43.81	7.51	2512.28	7360	2506	B	0.0194397
FA41	FA	36.6383	22.3825	1210.98	7360	2506	B	0.0180458
FA44	FA	43.1395	25.6102	1114.8	7293	2508	B	0.0186477
FA45	FA	43.7224	13.0339	2074.65	7271	2509	B	0.0161751
HG84	HG	56.2833	25.1333	3002.14	7248	2510	NA	0.0210396
FA46	FA	48.9142	33.7649	1336.17	7242	2510	B	0.0272903
FA47	FA	48.9142	33.7649	1336.17	7217	2511	B	0.0235442
FA50	FA	45.5969	18.2825	1754.73	7195	2512	B	0.0158557
FA49	FA	43.7224	13.0339	2074.65	7202	2512	B	0.0197303
FA48	FA	42.5	0.5	3070.47	7210	2512	B	0.0232149
FA52	FA	48.78	9.18	2525.89	7172	2513	B	0.0211809
FA51	FA	42.5	0.5	3070.47	7177	2513	B	0.0195894
FA54	FA	47.8465	21.1494	1707.97	7146	2514	B	0.0185639
FA53	FA	46.2086	18.7	1758.23	7158	2514	B	0.0216062
FA55	FA	43.7224	13.0339	2074.65	7146	2514	B	0.0187526
FA56	FA	42.5	0.5	3070.47	7143	2514	B	0.021907
FA59	FA	51.8958	11.0467	2557.64	7125	2515	B	0.0193237
FA58	FA	48.78	9.18	2525.89	7126.25	2515	B	0.0211153
FA60	FA	47.8576	21.4324	1692.55	7114	2515	B	0.0168599
FA57	FA	37.5422	-4.30388	3536.68	7127	2515	B	0.0214853
FA61	FA	55.808	22.422	2324.97	7110	2516	B	0.0220396
FA63	FA	51.8958	11.0467	2557.64	7100	2516	B	0.0273285
FA64	FA	48.78	9.18	2525.89	7099.5	2516	B	0.0173836
FA65	FA	48.9142	33.7649	1336.17	7095	2516	B	0.0225987
FA66	FA	47.5247	21.5856	1660.06	7094	2516	B	0.018636
HG85	HG	43.355	-4.71668	3714.5	7089	2516	NA	0.0275196
FA62	FA	42.5	0.5	3070.47	7106	2516	B	0.0176809
HG86	HG	56.2833	25.1333	3002.14	7074	2517	NA	0.023753
FA72	FA	51.8958	11.0467	2557.64	7070	2517	B	0.0177848
FA70	FA	51.66	11.53	2515.69	7074	2517	B	0.0231374
FA67	FA	48.78	9.18	2525.89	7081	2517	B	0.0159877
FA68	FA	48.52	21.168	1755.42	7077	2517	B	0.0188674
FA73	FA	42.6282	-3.11649	3365.92	7069	2517	B	0.0237016
FA69	FA	42.2151	-0.138457	3123.46	7075	2517	B	0.0194395
FA71	FA	41.367	13.2914	2008.86	7074	2517	B	0.0210838
FA76	FA	51.8958	11.0467	2557.64	7052.33	2518	B	0.0186968
FA78	FA	49.39	8.57	2591.99	7050	2518	B	0.0250962
FA81	FA	48.5798	16.4693	2037.14	7048	2518	B	0.0205357
FA79	FA	47.8651	21.1253	1710.68	7050	2518	B	0.0223008
FA75	FA	47.9418	21.1833	1712.79	7053.5	2518	B	0.0183756
FA80	FA	47.5016	18.9105	1819.81	7050	2518	B	0.0189418
FA82	FA	47.1729	19.8468	1740.95	7045	2518	B	0.0207822
FA74	FA	47.167	20.833	1680.06	7058	2518	B	0.0166752
FA77	FA	43.7	6.99	2552.11	7051	2518	B	0.0180932
HG87	HG	56.2833	25.1333	3002.14	7033	2519	NA	0.0228142
FA83	FA	51.8958	11.0467	2557.64	7031	2519	B	0.0250887
FA85	FA	48.788	7.61278	2633.91	7025	2519	B	0.0238235
FA84	FA	48.46	7.48	2631.43	7026	2519	B	0.0188768
FA87	FA	48.0036	21.1765	1717.57	7001	2520	B	0.0220409
FA86	FA	46.2049	18.7004	1758.01	7010	2520	B	0.0156199
FA88	FA	45.551	18.7466	1720.26	7001	2520	B	0.0173342
FA89	FA	43.7	6.99	2552.11	6991	2520	B	0.0174496
FA91	FA	51.9	11.05	2557.67	6975	2521	B	0.024435
FA90	FA	47.8607	21.0006	1717.56	6984	2521	B	0.0253344
FA94	FA	51.8958	11.0467	2557.64	6941	2522	B	0.0213953
FA92	FA	48.5937	16.4894	2036.7	6951.83	2522	B	0.0214399
FA93	FA	45.5969	18.2825	1754.73	6943	2522	B	0.0187557
FA95	FA	46.4159	18.9197	1755.13	6913	2523	B	0.0221994
FA96	FA	48.46	7.48	2631.43	6888	2524	B	0.0197179
FA97	FA	37.724	12.916	2035.21	6820.67	2527	B	0.0179365
FA98	FA	43.7	6.99	2552.11	6797	2528	B	0.0195791
FA99	FA	58.2017	26.465	2456.25	6760	2530	B	0.0276093
FA100	FA	46.0254	18.3251	1773.75	6754	2530	B	0.0214765
FA101	FA	43.7	6.99	2552.11	6740	2530	B	0.0257915
HG88	HG	56.2833	25.1333	3002.14	6718	2531	NA	0.0184845
FA102	FA	37.724	12.916	2035.21	6718	2531	B	0.0180374
FA106	FA	47.97	3.56	2896.45	6690	2532	B	0.0225608
FA104	FA	48.46	7.48	2631.43	6700	2532	B	0.0201337
FA105	FA	46.3559	20.2782	1663.09	6700	2532	B	0.018823
FA103	FA	42.6282	-3.11649	3365.92	6703	2532	B	0.0272387
FA109	FA	47.97	3.56	2896.45	6671	2533	B	0.0205334
FA110	FA	47.5106	18.6169	1838.75	6664	2533	B	0.0190777
FA107	FA	43.457	5.863	2639.38	6680	2533	B	0.0186927
FA108	FA	43.7	6.99	2552.11	6680	2533	B	0.0154527
HG89	HG	52.5985	-8.32836	4242.43	6658	2534	NA	0.0204975
FA111	FA	48.5545	7.68175	2620.69	6662	2534	B	0.0191148
FA112	FA	48.4967	7.47052	2633.38	6644	2534	B	0.0262578
FA115	FA	47.97	3.56	2896.45	6615	2535	B	0.0201353
FA113	FA	43.457	5.863	2639.38	6630.5	2535	B	0.0183563
FA114	FA	43.0992	26.7194	1039.28	6624	2535	B	0.0212619
FA117	FA	48.9142	33.7649	1336.17	6593	2536	B	0.0216389
FA118	FA	47.97	3.56	2896.45	6593	2536	B	0.0248689
FA116	FA	48.4967	7.47052	2633.38	6600	2536	B	0.0206068
FA119	FA	45.3388	18.6989	1712.85	6588	2536	B	0.0215544
FA121	FA	55.808	22.422	2324.97	6569	2537	B	0.0145397
FA120	FA	45.551	18.7466	1720.26	6571	2537	B	0.0163754
FA122	FA	43.2131	27.8644	976.189	6566	2537	B	0.0202062
FA126	FA	48.46	7.48	2631.43	6545.33	2538	B	0.0177305
FA124	FA	47.1026	17.913	1859.91	6550	2538	B	0.0180965
FA125	FA	47.5106	18.6169	1838.75	6550	2538	B	0.0177014
FA123	FA	44.9	19.75	1617.29	6560	2538	B	0.021652
FA127	FA	48.46	7.48	2631.43	6528	2539	B	0.0213882
FA129	FA	50.9178	1.7131	3108.62	6500	2540	B	0.020721
FA128	FA	49.19	-0.38	3207.93	6512	2540	B	0.0207164
FA130	FA	36.6383	22.3825	1210.98	6500	2540	B	0.0132703
FA131	FA	44.9	19.75	1617.29	6482	2541	B	0.0186908
FA134	FA	50.0504	14.3667	2252.77	6438	2542	B	0.0210397
FA132	FA	47.97	3.56	2896.45	6450	2542	B	0.0199939
FA133	FA	43.0578	26.9836	1019.54	6448	2542	B	0.0167966
FA135	FA	49.19	-0.38	3207.93	6426	2543	B	0.0197929
FA136	FA	47.97	3.56	2896.45	6407	2544	B	0.021136
FA138	FA	48.46	7.48	2631.43	6398	2544	B	0.0242811
FA137	FA	42.2322	24.2627	1159.26	6404	2544	B	0.0224703
FA142	FA	50.1217	14.457	2251.51	6371	2545	B	0.0208844
FA141	FA	49.19	-0.38	3207.93	6376	2545	B	0.018529
FA140	FA	48.46	7.48	2631.43	6377	2545	B	0.024433
FA143	FA	47.167	19.833	1741.43	6367	2545	B	0.0208783
FA139	FA	43.0578	26.9836	1019.54	6381	2545	B	0.01724
FA148	FA	50.1217	14.457	2251.51	6345	2546	B	0.0209075
FA144	FA	49.19	-0.38	3207.93	6356	2546	B	0.0188135
FA147	FA	47.0117	7.25054	2601.94	6346.5	2546	B	0.0198612
FA145	FA	43.1609	25.8834	1097.95	6350	2546	B	0.0234116
FA146	FA	40.0917	21.9342	1268.22	6348	2546	B	0.0215283
FA149	FA	49.19	-0.38	3207.93	6326	2547	B	0.0133193
FA150	FA	43.0589	26.7672	1033.48	6326	2547	B	0.021129
FA151	FA	49.19	-0.38	3207.93	6301	2548	B	0.0197804
FA154	FA	55.768	22.417	2321.36	6263	2549	B	0.0210998
FA155	FA	52.61	18.9	2185.16	6263	2549	B	0.017004
FA153	FA	47.1916	20.4023	1707.89	6273	2549	B	0.0246633
FA152	FA	39.87	9.2356	2342.44	6274	2549	B	0.0205524
FA156	FA	52.61	18.8	2189.88	6250	2550	B	0.0186362
FA157	FA	50.67	21.38	1911.14	6250	2550	B	0.0227266
FA158	FA	48.2357	4.11263	2863.41	6250	2550	B	0.0248729
FA159	FA	43.2051	3.1308	2857.66	6250	2550	B	0.0238437
FA161	FA	46.15	-0.48	3166.22	6218	2551	B	0.0159307
FA160	FA	43.1609	25.8834	1097.95	6237	2551	B	0.0165657
FA162	FA	47.7467	22.395	1630.32	6191	2552	B	0.0161427
FA165	FA	56.2833	25.1333	2291.09	6164	2553	B	0.0283134
FA164	FA	50.67	21.38	1911.14	6177	2553	B	0.0218289
FA163	FA	47.6387	17.3645	1925.87	6183	2553	B	0.0213454
FA166	FA	55.26	26.098	2162.57	6150	2554	B	0.0226081
FA169	FA	50.3659	14.4466	2266.67	6141	2554	B	0.0225124
FA167	FA	47.8465	21.1494	1707.97	6150	2554	B	0.0193142
FA168	FA	46.15	-0.48	3166.22	6150	2554	B	0.0182807
FA170	FA	52.61	18.8	2189.88	6130	2555	B	0.0222133
FA172	FA	56.2833	25.1333	2291.09	6109	2556	B	0.0226933
FA175	FA	47.97	3.56	2896.45	6088	2556	B	0.0216325
FA174	FA	45.4482	17.6388	1792.57	6094	2556	B	0.0259966
FA171	FA	43.2182	2.4127	2915.83	6112	2556	B	0.0250443
FA173	FA	36.445	-6.21	3728.59	6100	2556	B	0.0184169
FA180	FA	56.2833	25.1333	2291.09	6071	2557	B	0.0226058
FA179	FA	52.61	18.8	2189.88	6074	2557	B	0.0245124
FA178	FA	50.2029	14.3983	2259.85	6078	2557	B	0.0218555
FA176	FA	47.43	19.052	1806.54	6086	2557	B	0.0174881
FA177	FA	45.993	18.5813	1754.63	6086	2557	B	0.0189764
FA184	FA	52.61	18.8	2189.88	6049	2558	B	0.0265207
FA186	FA	50.1458	14.2214	2267.16	6044	2558	B	0.0228837
FA181	FA	46.7099	17.2394	1883.05	6050	2558	B	0.0208917
FA182	FA	46.2045	18.7299	1756.01	6050	2558	B	0.0201037
FA183	FA	45.4482	17.6388	1792.57	6050	2558	B	0.0202196
FA185	FA	39.87	9.2356	2342.44	6045	2558	B	0.0228168
FA188	FA	56.2833	25.1333	2291.09	5997	2560	B	0.0186071
HG90	HG	54.297	-8.33599	4308.58	6001	2560	NA	0.0238603
FA187	FA	46.3348	19.0539	1741.68	6010	2560	B	0.0195686
FA189	FA	56.2833	25.1333	2291.09	5972	2561	A	0.0204241
FA190	FA	49.19	-0.38	3207.93	5972	2561	A	0.0167406
FA191	FA	40.6267	8.32306	2419.71	5968	2561	A	0.0172335
FA195	FA	56.2833	25.1333	2291.09	5946	2562	A	0.0197944
FA192	FA	47.7467	22.395	1630.32	5950	2562	A	0.0166615
FA193	FA	39.414	-8.822	3882.58	5950	2562	A	0.0196175
FA194	FA	36.445	-6.21	3728.59	5950	2562	A	0.0331627
FA196	FA	37.4233	23.1322	1138.84	5935	2563	A	0.016098
FA197	FA	43.2182	2.4127	2915.83	5867	2565	A	0.0241277
FA199	FA	67.81	14.681	3672.1	5857	2566	A	0.0188829
FA200	FA	50.1458	14.2214	2267.16	5850	2566	A	0.0216319
FA198	FA	36.6383	22.3825	1210.98	5860	2566	A	0.0155019
FA201	FA	40.8103	8.44418	2409.82	5817	2567	A	0.0150435
FA202	FA	42.5	0.5	3070.47	5809	2568	A	0.0165334
FA203	FA	51.8434	-1.85044	3374.14	5781	2569	A	0.0218165
FA204	FA	40.3	29.56	668.153	5770	2569	A	0.0148243
FA206	FA	53.0487	-9.14005	3884.43	5744	2570	A	0.0223198
FA205	FA	42.5	0.5	3070.47	5753	2570	A	0.0165829
FA208	FA	53.0487	-9.14005	3884.43	5729	2571	A	0.0225071
FA209	FA	50.1458	14.2214	2267.16	5713	2571	A	0.0210364
FA207	FA	36.6383	22.3825	1210.98	5734	2571	A	0.0182726
FA210	FA	53.0487	-9.14005	3884.43	5705	2572	A	0.0198396
FA211	FA	51.5611	-1.44592	3339.44	5700	2572	A	0.0171988
FA212	FA	41.2522	-2.32622	3310.28	5700	2572	A	0.0240467
FA215	FA	51.3583	7.55111	2744.16	5674	2573	A	0.0229997
FA214	FA	47.1891	20.0048	1732.18	5685	2573	A	0.0231182
FA213	FA	41.2522	-2.32622	3310.28	5686	2573	A	0.0248458
FA216	FA	40.4106	8.63972	2392.79	5671	2573	A	0.0230242
FA223	FA	58.53	-3.603	3715.06	5639	2574	A	0.0203695
FA224	FA	52.17	0.1	3255.31	5639	2574	A	0.0189378
FA217	FA	51.3247	-2.75325	3421.53	5657	2574	A	0.0156959
FA219	FA	51.0912	-1.72751	3346.15	5650	2574	A	0.0229485
FA218	FA	50.1458	14.2214	2267.16	5657	2574	A	0.0227534
FA220	FA	50.0087	15.2309	2198.26	5650	2574	A	0.0264574
FA222	FA	48.7225	25.8808	1538.44	5649	2574	A	0.0285756
FA221	FA	47.1891	20.0048	1732.18	5650	2574	A	0.0145709
FA227	FA	56.41	-5.471	3739.73	5625	2575	A	0.0240515
FA229	FA	50.1732	14.2558	2266.68	5617	2575	A	0.0217718
FA226	FA	50.0087	15.2309	2198.26	5630	2575	A	0.0226229
FA225	FA	47.7467	22.395	1630.32	5636	2575	A	0.015085
FA228	FA	47.1891	20.0048	1732.18	5625	2575	A	0.0213467
FA231	FA	52.9311	-8.18743	3819.44	5609	2576	A	0.021495
FA232	FA	51.4514	-3.30819	3462.12	5600	2576	A	0.0206113
FA230	FA	50.1458	14.2214	2267.16	5610	2576	A	0.0214375
FA234	FA	58.54	-3.598	3715.22	5567	2577	A	0.0202986
FA233	FA	53.0487	-9.14005	3884.43	5572	2577	A	0.0201641
FA235	FA	53.0487	-9.14005	3884.43	5552	2578	A	0.0190956
FA237	FA	52.9855	-9.11145	3881.46	5545	2578	A	0.0211556
FA236	FA	50.1458	14.2214	2267.16	5551	2578	A	0.0256852
FA243	FA	58.53	-3.603	3715.06	5523	2579	A	0.0215081
FA248	FA	56.4033	-5.47806	3739.92	5517	2579	A	0.0221009
FA249	FA	54.0548	-7.02675	3767.89	5517	2579	A	0.017577
FA239	FA	54.0744	-2.28728	3469.73	5527.5	2579	A	0.0205379
FA238	FA	53.0798	-1.64094	3396.79	5530.5	2579	A	0.0184921
FA246	FA	52.6764	-8.45533	3832.63	5521	2579	A	0.0311098
FA242	FA	51.3247	-2.75325	3421.53	5526	2579	A	0.0200541
FA240	FA	51.3583	7.55111	2744.16	5527	2579	A	0.0207005
FA245	FA	50.8396	-0.208219	3236.24	5522	2579	A	0.0214435
FA247	FA	50.3575	13.7436	2308.4	5521	2579	A	0.0161725
FA241	FA	50.1458	14.2214	2267.16	5526.5	2579	A	0.0212121
FA244	FA	47.1891	20.0048	1732.18	5523	2579	A	0.0220807
FA252	FA	54.0817	-2.27362	3469.12	5493	2580	A	0.0208439
FA250	FA	52.9311	-8.18743	3819.44	5501	2580	A	0.0209291
FA253	FA	52.62	18.96	2183.14	5490	2580	A	0.0180584
FA251	FA	48.0578	7.3	2630.48	5494	2580	A	0.0231141
FA254	FA	52.9855	-9.11145	3881.46	5478.33	2581	A	0.0234834
FA256	FA	52.8074	-6.82331	3726.95	5467	2581	A	0.0189303
FA257	FA	52.62	18.96	2183.14	5467	2581	A	0.0202006
FA255	FA	51.792	11.142	2546.15	5471	2581	A	0.0254199
FA262	FA	56.409	-5.47362	3739.85	5443	2582	A	0.0203663
FA259	FA	53.0487	-9.14005	3884.43	5453.67	2582	A	0.0159377
FA263	FA	52.9855	-9.11145	3881.46	5442	2582	A	0.0244957
FA258	FA	52.62	18.96	2183.14	5459	2582	A	0.0190629
FA261	FA	51.3583	7.55111	2744.16	5448	2582	A	0.0199344
FA260	FA	39.9167	-8.43333	3840.01	5450	2582	A	0.0154774
FA264	FA	52.9855	-9.11145	3881.46	5422	2583	A	0.0163889
FA266	FA	52.17	0.1	3255.31	5418	2583	A	0.0216695
FA267	FA	50.19	14.158	2273.58	5417	2583	A	0.0186215
FA265	FA	45.4885	17.6413	1794.31	5421	2583	A	0.0232708
FA272	FA	59.35	-2.873	3712.97	5397	2584	A	0.0221858
FA276	FA	56.4067	-5.47453	3739.83	5395.5	2584	A	0.01489
FA273	FA	55.4	-5.2	3691.14	5397	2584	A	0.0194824
FA268	FA	53.0487	-9.14005	3884.43	5410	2584	A	0.0222688
FA271	FA	52.9855	-9.11145	3881.46	5400	2584	A	0.0243612
FA270	FA	52.8057	-8.30475	3824.91	5403	2584	A	0.0230279
FA274	FA	51.4928	-0.665402	3285.3	5397	2584	A	0.0156033
FA275	FA	48.5185	3.59633	2907.98	5396	2584	A	0.0192277
FA277	FA	46.7877	23.5209	1495.87	5389	2584	A	0.0184129
FA269	FA	38.7025	-0.48631	3185.78	5403.5	2584	A	0.0258164
FA280	FA	59.35	-2.873	3712.97	5377.5	2585	A	0.0224297
FA279	FA	53.0487	-9.14005	3884.43	5383	2585	A	0.0235807
FA281	FA	52.9855	-9.11145	3881.46	5375	2585	A	0.0177079
FA278	FA	38.7623	-0.586981	3193.48	5387	2585	A	0.0248709
FA283	FA	53.9697	-9.632	3933.04	5288	2588	A	0.0249355
FA282	FA	51.3216	0.372682	3210.88	5305	2588	A	0.0174613
FA287	FA	54.3638	-5.48603	3678.41	5192	2592	A	0.0191263
FA284	FA	52.54	11.97	2542.02	5208	2592	A	0.0186412
FA285	FA	45.26	10.379	2319.77	5207	2592	A	0.0212397
FA286	FA	39.1632	8.5326	2405.24	5198	2592	A	0.0207552
FA292	FA	59.3101	-2.94071	3714.63	5173	2593	A	0.0208573
FA289	FA	58.9863	-3.249	3716.09	5182	2593	A	0.017576
FA294	FA	52.9855	-9.11145	3881.46	5171	2593	A	0.0218688
FA293	FA	48.8586	3.99608	2889.07	5171.67	2593	A	0.0196536
FA288	FA	47.6209	19.0449	1818.85	5186	2593	A	0.0167444
FA290	FA	47.685	19.9184	1769.57	5175	2593	A	0.0172784
FA297	FA	47.2621	7.65984	2579.48	5164.5	2593	A	0.0222246
FA291	FA	46.7847	17.7317	1854.18	5175	2593	A	0.0212749
FA295	FA	47.3188	19.1669	1792.49	5169	2593	A	0.0221537
FA298	FA	40.6267	8.32306	2419.71	5164	2593	A	0.0225706
FA296	FA	39.6241	-9.04719	3897.31	5165	2593	A	0.0204443
FA299	FA	59.35	-2.873	3712.97	5160	2594	A	0.0216654
FA307	FA	58.74	-2.916	3687.62	5142.33	2594	A	0.0192859
FA304	FA	53.6948	-6.4757	3724.06	5151	2594	A	0.0205064
FA302	FA	51.42	11.68	2493.19	5155	2594	A	0.0232676
FA305	FA	50.2006	14.2903	2266.22	5147	2594	A	0.0223159
FA300	FA	48.8586	3.99603	2889.07	5160	2594	A	0.0242474
FA301	FA	47.2621	7.65984	2579.48	5159	2594	A	0.016093
FA308	FA	46.7847	17.7317	1854.18	5140	2594	A	0.0300691
FA303	FA	40.2781	8.76917	2381.8	5155	2594	A	0.0278132
FA306	FA	37.1968	-8.58855	3914.3	5146	2594	A	0.0208007
FA315	FA	58.74	-2.916	3687.62	5115	2595	A	0.0207605
FA309	FA	53.9697	-9.632	3933.04	5135	2595	A	0.0207426
FA310	FA	54.5422	-5.95667	3712.76	5131	2595	A	0.0230776
FA316	FA	48.8589	3.99647	2889.05	5115	2595	A	0.030282
FA314	FA	47.6209	19.0449	1818.85	5118	2595	A	0.0144999
FA312	FA	47.2621	7.65984	2579.48	5125	2595	A	0.0280351
FA313	FA	47.3188	19.1669	1792.49	5122	2595	A	0.0159818
FA311	FA	42.63	-2.7	3331.9	5126	2595	A	0.0185169
FA318	FA	58.74	-2.916	3687.62	5104	2596	A	0.0205538
FA319	FA	57.9073	-3.99683	3710.75	5100	2596	A	0.0194031
FA317	FA	42.3527	-3.51832	3400.4	5111	2596	A	0.0201257
FA320	FA	38.8245	-0.864165	3216.27	5100	2596	A	0.0235847
FA323	FA	51.4928	-0.665402	3285.3	5065	2597	A	0.0223035
FA321	FA	47.6209	19.0449	1818.85	5085	2597	A	0.0198918
FA322	FA	46.7847	17.7317	1854.18	5085	2597	A	0.0192734
FA324	FA	47.2621	7.65984	2579.48	5055	2598	A	0.0202752
FA325	FA	43.0858	-2.2512	3293.74	5050	2598	A	0.0211574
FA326	FA	43.0866	-2.2154	3290.83	5050	2598	A	0.0186881
FA327	FA	39.1108	-8.66358	3875.48	5050	2598	A	0.0223645
FA328	FA	53.6953	-6.4751	3724.03	5024	2599	A	0.015757
FA329	FA	47.167	19.833	1741.43	5019	2599	A	0.0201248
FA331	FA	56.4033	-5.47806	3739.92	4998	2600	A	0.0232987
FA330	FA	48.9142	33.7649	1336.17	5005	2600	A	0.0154468
FA332	FA	47.2621	7.65984	2579.48	4992	2600	A	0.0149993
FA333	FA	47.3637	7.63076	2584.69	4972.5	2601	A	0.0255802
FA334	FA	42.3527	-3.51832	3400.4	4971	2601	A	0.022983
FA335	FA	59.23	-2.568	3691.68	4957	2602	A	0.022192
FA336	FA	58.1833	13.65	2859.86	4955	2602	A	0.0258804
FA339	FA	50.1377	14.2734	2263.54	4940	2602	A	0.02055
FA337	FA	48.8589	3.99647	2889.05	4950	2602	A	0.0164933
FA338	FA	47.3298	7.64045	2582.95	4946.83	2602	A	0.0232019
FA341	FA	58.174	13.408	2869.07	4928	2603	A	0.0238659
FA342	FA	54.0586	-8.38206	3854.54	4926	2603	A	0.0177682
FA345	FA	53.0587	-3.24509	3499.33	4918	2603	A	0.0218921
FA340	FA	50.1377	14.2734	2263.54	4932	2603	A	0.0230667
FA344	FA	47.4654	7.60169	2589.94	4919	2603	A	0.0156091
FA343	FA	38.387	-7.55	3796.51	4924	2603	A	0.024534
FA349	FA	54.0586	-8.38206	3854.54	4892	2604	A	0.0120107
FA347	FA	47.4654	7.60169	2589.94	4901	2604	A	0.0180417
FA346	FA	42.57	-2.57	3321.55	4904	2604	A	0.0218199
FA348	FA	41.4391	1.5733	2984.35	4900	2604	A	0.0269496
FA352	FA	58.74	-2.916	3687.62	4877	2605	A	0.0245206
FA350	FA	50.1377	14.2734	2263.54	4879	2605	A	0.0193239
FA351	FA	47.4654	7.60169	2589.94	4878	2605	A	0.0207752
FA353	FA	42.3527	-3.51832	3400.4	4868	2605	A	0.0199315
FA354	FA	38.387	-7.55	3796.51	4866	2605	A	0.0188501
FA360	FA	58.74	-2.916	3687.62	4843	2606	A	0.0240374
FA361	FA	55.41	23.647	2247.74	4842	2606	A	0.0229601
FA356	FA	51.2431	-1.51039	3335.32	4850	2606	A	0.0163911
FA355	FA	48.8589	3.99647	2889.05	4851	2606	A	0.0218489
FA359	FA	47.4399	7.56546	2591.76	4845.17	2606	A	0.0225284
FA357	FA	42.63	-2.7	3331.9	4850	2606	A	0.0217469
FA358	FA	41.7083	-6.92778	3686.83	4849	2606	A	0.0153346
FA362	FA	41.96	13.54	1997.04	4841	2606	A	0.0248561
FA364	FA	47.4143	7.52923	2593.59	4826.67	2607	A	0.0198651
FA365	FA	42.57	-2.57	3321.55	4825	2607	A	0.0235921
FA363	FA	41.96	13.54	1997.04	4832	2607	A	0.0212555
FA367	FA	47.3122	7.3843	2600.98	4805	2608	A	0.0211138
FA366	FA	38.7025	-0.48631	3185.78	4809	2608	A	0.0214416
FA368	FA	50.1552	14.3181	2261.87	4756	2610	A	0.01789
FA369	FA	50.0333	15.1681	2203.51	4755.5	2610	A	0.0188719
FA373	FA	47.4654	7.60169	2589.94	4745	2610	A	0.0263215
FA370	FA	43.1355	2.2519	2928.52	4750	2610	A	0.0249591
FA372	FA	42.3527	-3.51832	3400.4	4746	2610	A	0.0199152
FA371	FA	39.2333	-9.3	3926.7	4750	2610	A	0.0181757
FA374	FA	47.4654	7.60169	2589.94	4722	2611	A	0.0267973
FA376	FA	54.0586	-8.38206	3854.54	4706	2612	A	0.0191373
FA378	FA	50.3511	13.8521	2301.47	4692	2612	A	0.0231157
FA375	FA	50.1677	14.7226	2238.28	4712	2612	A	0.0176884
FA377	FA	45.26	10.379	2319.77	4702	2612	A	0.0273101
FA379	FA	40.3028	0.2797	3100.34	4692	2612	A	0.0240612
FA380	FA	50.3511	13.8521	2301.47	4675	2613	A	0.0237825
FA381	FA	42.3333	-3.5	3399.02	4653	2614	A	0.024119
FA382	FA	39.09	-9.29	3928.94	4650	2614	A	0.0196548
FA383	FA	39.0833	9.26667	2342.48	4650	2614	A	0.019079
FA384	FA	37.24	-4.24	3538.04	4650	2614	A	0.0234213
FA386	FA	56.0147	14.068	2673.43	4617	2615	A	0.0218579
FA385	FA	50.2521	15.8119	2179.07	4625	2615	A	0.0137173
FA387	FA	42.3333	-3.5	3399.02	4595	2616	A	0.0290838
FA388	FA	37.24	-4.24	3538.04	4588	2616	A	0.0198162
FA389	FA	42.3333	-3.5	3399.02	4550	2618	A	0.0197576
FA390	FA	55.41	23.647	2247.74	4528	2619	A	0.0257924
FA394	FA	55.918	24.913	2260.47	4495	2620	A	0.0223696
FA392	FA	54.0586	-8.38206	3854.54	4503	2620	A	0.022803
FA391	FA	50.3659	14.4466	2266.67	4510	2620	A	0.0204617
FA393	FA	41.4919	2.13889	2937.1	4500	2620	A	0.0364376
FA397	FA	58.74	-2.916	3687.62	4471	2621	A	0.0169865
FA396	FA	58.4158	15.6253	2800.85	4483	2621	A	0.0224768
FA395	FA	56.025	14.233	2666.73	4487	2621	A	0.0246243
FA398	FA	37.4061	-4.41639	3549.47	4466	2621	A	0.0235979
FA399	FA	49.3623	3.46272	2941.25	4447	2622	A	0.0296464
FA400	FA	58.74	-2.916	3687.62	4433	2623	A	0.0177522
FA401	FA	40.4106	8.63972	2392.79	4415	2623	A	0.0187407
FA402	FA	42.3333	-3.5	3399.02	4403	2624	A	0.0214571
FA403	FA	41.7083	-6.92778	3686.83	4380	2625	A	0.0239602
FA404	FA	42.4	-3.75	3419.08	4350	2626	A	0.0170053
FA405	FA	40.7862	8.59581	2397.01	4350	2626	A	0.0192223
FA407	FA	51.45	11.63	2497.86	4325	2627	A	0.0211456
FA406	FA	40.7874	8.59434	2397.14	4332.33	2627	A	0.0221107
FA408	FA	61.658	17.004	3039.82	4306	2628	A	0.0196153
FA410	FA	40.6267	8.32306	2419.71	4297	2628	A	0.016181
FA409	FA	40.426	-3.535	3420.33	4302	2628	A	0.0279369
FA411	FA	42.4	-3.75	3419.08	4287	2629	A	0.0228486
FA412	FA	40.7897	8.59139	2397.39	4247	2630	A	0.0239276
FA414	FA	56.5	10.82	2860.51	4226	2631	A	0.0244806
FA413	FA	40.7862	8.59581	2397.01	4237	2631	A	0.0196516
FA417	FA	40.6267	8.32306	2419.71	4196	2632	A	0.0196543
FA415	FA	40.22	-3.76	3441.97	4200	2632	A	0.0264907
FA416	FA	38.745	-9.21522	3930.22	4200	2632	A	0.0204313
FA418	FA	51.82	10.91	2561.48	4179	2633	A	0.0219688
FA419	FA	38.745	-9.21522	3930.22	4158	2634	A	0.0281853
FA420	FA	55.381	13.445	2655.41	4082	2637	A	0.0255075
FA421	FA	40.7897	8.59139	2397.39	4053	2638	A	0.0179275
FA422	FA	40.7897	8.59139	2397.39	4021	2639	A	0.0193428
FA423	FA	55.557	13.059	2686.6	3895	2644	A	0.0245366
FA424	FA	55.768	22.417	2321.36	3880	2645	A	0.0166177
